# DNA barcoding revealed a high percentage of mislabeling in commercial fish products: the first empirical survey in South Texas

**DOI:** 10.1101/2023.08.29.555441

**Authors:** Rita B. Tommasi, Sanjana M. Lamia, Dysocheata Van, Isaiah Estrada, Zoen L. Kuchler, Dean Ramsey, Jyoti Tamang, Gen Kaneko, Hashimul Ehsan

## Abstract

Seafood mislabeling is a widespread problem that have produced a growing distrust of seafood industry. In this study, we examined the prevalence of mislabeling in fish samples from regional markets in the greater Houston area and close-by coastal communities. A total of 63 fish fillet samples were purchased, labeled, and stored at -20°C in individual packages until DNA extraction. DNA fragments of roughly 700 base pairs encoding cytochrome oxidase I (COI) were PCR-amplified from each DNA sample. With 99.6–100% nucleotide identity in the GenBank and BOLD databases, all samples were correctly identified at the species level. The scientific names identified by DNA barcoding were matched with legally acceptable market names using the US Food and Drug Administration (FDA) Seafood List. Out of the 63 samples examined, 13 samples (20.6%) were mislabeled. Moreover, 24 samples (38.1%) did not use the acceptable market names, indicating that the FDA policy is poorly implemented in seafood industry. The first DNA barcoding survey this area warranted the need of continuous monitoring and the dissemination of the regulation combined with taxonomic knowledge.
