## Supplementary Table S1 for "DNA barcoding revealed a high percentage of mislabeling in commercial fish products: the first empirical survey in South Texas"

### Sheet: Sheet1
Supplementary Table S1. List of acceptable market names, common names, and scientific names based on the FDA Seafood List
Label	Acceptable market name	Common name	Scientific name	Unacceptable vernacular
Pollock	Pollock	Pollock	Pollachius virens
		European Pollock	Pollachius pollachius
		Walleye Pollock	Gadus chalcogrammus
Pacific cod	Cod or Alaska cod	Pacific Cod	Gadus macrocephalus
Alaskan cod	Cod or Alaska cod	Pacific Cod if it is Alaska cod	Gadus macrocephalus
Atlantic cod	Cod	Atlantic Cod	Gadus morhua
Pacific whiting	North Pacific Whiting or Pacific Whiting	Pacific Whiting	Merluccius productus
Atlantic croaker	Croaker	Atlantic Croaker	Micropogonias undulatus
Yellow croaker	Croaker	Redlip Croaker	Larimichthys polyactis	Yellow croaker
Flounder	Flounder	Flathead Flounder	Hippoglossoides dubius
		Gulf Flounder	Paralichthys albigutta
		Broad Flounder	Paralichthys squamilentus
		California Flounder	Paralichthys californicus
		Olive Flounder	Paralichthys olivaceus
		Windowpane	Scophthalmus aquosus
		Brill	Scophthalmus rhombus
		Three-eye Flounder	Ancylopsetta dilecta
		Peacock Flounder	Bothus lunatus
		Eyed Flounder	Bothus ocellatus
		Tropical Flounder	Bothus mancus
		Panther Flounder	Bothus pantherinus
		Mexican Flounder	Cyclopsetta chittendeni
		Fourspot Flounder	Hippoglossina oblonga
		Largetoothed Flounder	Pseudorhombus arsius
		Smalltoothed Flounder	Pseudorhombus jenynsii
		Fivespot Flounder	Pseudorhombus pentophthalmus
		Kamchatka Flounder	Atheresthes evermanni
		Bering Flounder	Hippoglossoides robustus
		Slime Flounder	Microstomus achne
		Starry Flounder	Platichthys stellatus
		Arctic Flounder	Liopsetta glacialis
		Threespot Righteye Flounder	Samariscus triocellatus
		Sand Flounder	Rhombosolea plebeia
		Yellowbelly Flounder	Rhombosolea leporina
		Black Flounder	Rhombosolea retiaria
		Greenback Flounder	Rhombosolea tapirina
		New Zealand Brill	Colistium guntheri
		Sohachi Flounder	Cleisthenes pinetorum
		New Zealand Common Sole	Peltorhamphus novaezeelandiae
		Pelican Flounder	Chascanopsetta crumenalis
		Witch	Arnoglossus scapha
		New Zealand Turbot	Colistium nudipinnis
		Patagonian Flounder	Paralichthys patagonicus
		Indian Ocean Spiny Halibut (*)	Psettodes erumei
		Cortez Halibut	Paralichthys aestuarius
	Flounder or Dab	Common Dab	Limanda limanda
		Speckled Flounder	Limanda punctatissima
		Longhead Dab	Limanda proboscidea
	Flounder or Fluke	Summer Flounder	Paralichthys dentatus
		Southern Flounder	Paralichthys lethostigma
		European Flounder	Platichthys flesus
		Smalleye Flounder	Paralichthys microps
	Flounder or Megrim or Whiff	Fourspot Megrim	Lepidorhombus boscii
		Megrim	Lepidorhombus whiffiagonis
	Flounder or Sole	Blackback	Pseudopleuronectes americanus
		Yellowtail Flounder	Limanda ferruginea
	Flounder, Arrowtooth	Arrowtooth Flounder	Atheresthes stomias
	Gray Sole or Sole or Flounder	Witch Flounder	Glyptocephalus cynoglossus
	Plaice or Flounder	American Plaice	Hippoglossoides platessoides
		Alaska Plaice	Pleuronectes quadrituberculatus
		European Plaice	Pleuronectes platessa
	Sole or Flounder	Bigmouth Flounder	Hippoglossina stomata
		Fantail Sole	Xystreurys liolepis
		Roughscale Sole	Clidoderma asperrimum
		Deepsea Sole	Embassichthys bathybius
		Petrale Sole	Eopsetta jordani
		Flathead Sole	Hippoglossoides elassodon
		Yellowfin Sole	Limanda aspera
		Southern Rock Sole	Lepidopsetta bilineata
		Butter Sole	Isopsetta isolepis
		C-O Sole	Pleuronichthys coenosus
		Curlfin Sole	Pleuronichthys decurrens
		Sand Sole	Psettichthys melanostictus
		New Zealand Lemon Sole	Pelotretis flavilatus
		Rex Sole	Glyptocephalus zachirus
		Northern Rock Sole	Lepidopsetta polyxystra
	Toungesole or Sole or Flounder	Double-lined Tonguesole	Paraplagusia bilineata
Summer Flounder	Flounder	Summer Flounder	Paralichthys dentatus
Atlantic halibut	Halibut	Atlantic Halibut	Hippoglossus hippoglossus
Halibut	Halibut	Pacific Halibut	Hippoglossus stenolepis
		Atlantic Halibut	Hippoglossus hippoglossus
Monkfish	Monkfish	Goosefish	Lophius americanus
		Anglerfish	Lophius piscatorius
		Yellow Goosefish	Lophius litulon
Yellowfin tuna	Tuna	Yellowfin tuna	Thunnus albacares
Amberjack	Amberjack	Greater Amberjack	Seriola dumerili
		Lesser Amberjack	Seriola fasciata
		Banded Rudderfish	Seriola zonata
		Buri	Seriola quinqueradiata
	Amberjack or Kanpachi (Ocean-Farmed)	Almaco Jack	Seriola rivoliana
	Amberjack or Yellowtail	Yellowtail	Seriola lalandi
Blue runner	Jack or Blue runner	Blue Runner	Caranx crysos
Mackerel	Mackerel	Short Mackerel	Rastrelliger brachysoma
		Atlantic Mackerel	Scomber scombrus
		Indian Mackerel	Rastrelliger kanagurta
		Shark Mackerel	Grammatorcynus bicarinatus
		Double-lined Mackerel	Grammatorcynus bilineatus
		Butterfly Mackerel	Gasterochisma melampus
Norway mackerel	N.A.	N.A.	N.A.
King mackerel	King Mackerel or Spanish Mackerel	King Mackerel	Scomberomorus cavalla
Atlantic pomfret	Pomfret	Atlantic pomfret	Brama brama
Big grouper	N.A.	N.A.	N.A.
Black drum	Drum	Black drum	Pogonias cromis
Seabass	Seabass	Spotted Seabass	Dicentrarchus punctatus
		Longtail Bass	Hemanthias leptus
		Splittail Bass	Hemanthias peruanus
		White Seabass	Atractoscion nobilis
Snapper	Jobfish or Snapper	Wenchman	Pristipomoides aquilonaris
		Crimson Jobfish	Pristipomoides filamentosus
		Lavender Jobfish	Pristipomoides sieboldii
		Oblique-banded Snapper	Pristipomoides zonatus
		Goldeneye Jobfish	Pristipomoides flavipinnis
		Green Jobfish	Aprion virescens
		Rusty Jobfish	Aphareus rutilans
		Goldbanded Jobfish	Pristipomoides multidens
		Sharptooth Jobfish	Pristipomoides typus
		Smalltooth Jobfish	Aphareus furca
		Cardinal Snapper	Pristipomoides macrophthalmus
	Snapper	Guinean Snapper	Lutjanus agennes
		Star Snapper	Lutjanus stellatus
		Cubera Snapper	Lutjanus cyanopterus
		Gray Snapper	Lutjanus griseus
		Mutton Snapper	Lutjanus analis
		Amarillo Snapper	Lutjanus argentiventris
		Blackfin Snapper	Lutjanus buccanella
		Rose Snapper	Lutjanus guttatus
		Dog Snapper	Lutjanus jocu
		Mahogany Snapper	Lutjanus mahogoni
		Caribbean Red Snapper	Lutjanus purpureus
		Lane Snapper	Lutjanus synagris
		Silk Snapper	Lutjanus vivanus
		Bluestriped Snapper	Lutjanus kasmira
		Blacktail Snapper	Lutjanus fulvus
		Onespot Snapper	Lutjanus monostigma
		Twinspot Snapper	Lutjanus bohar
		Humpback Snapper	Lutjanus gibbus
		Colorado Snapper	Lutjanus colorado
		Mangrove Red Snapper	Lutjanus argentimaculatus
		Malabar Snapper	Lutjanus malabaricus
		Golden Snapper	Lutjanus inermis
		John's Snapper	Lutjanus johnii
		Gold-striped Snapper	Lutjanus lutjanus
		Pacific Dog Snapper	Lutjanus novemfasciatus
		Blubberlip Snapper	Lutjanus rivulatus
		Emperor Snapper	Lutjanus sebae
		Pacific Snapper	Lutjanus peru
		Black Snapper	Apsilus dentatus
		African Forktail Snapper	Apsilus fuscus
		Queen Snapper	Etelis oculatus
		Ruby Snapper	Etelis carbunculus
		Yellowstripe Snapper	Etelis coruscans
		Yellowtail Snapper	Ocyurus chrysurus
		Vermilion Snapper	Rhomboplites aurorubens
		Black and White Snapper	Macolor niger
		Pink Snapper	Lutjanus goreensis
		Mullet Snapper	Lutjanus aratus
		Crimson Snapper	Lutjanus erythropterus
		Rufous Snapper	Lutjanus jordani
		Five-lined Snapper	Lutjanus quinquelineatus
		Midnight Snapper	Macolor macularis
		Saddleback Snapper	Paracaesio kusakarii
		Pinjalo	Pinjalo pinjalo
		Sailfin Snapper	Symphorichthys spilurus
		Chinamanfish	Symphorus nematophorus
		Yellowtail Blue Snapper	Paracaesio xanthura
	Snapper or Red Snapper	Red Snapper	Lutjanus campechanus
	Snapper or Scarlet Snapper	Bloodred Snapper	Lutjanus sanguineus
Round scad	Scad	Round Scad	Decapterus punctatus
Butterfish	Butterfish	Southwest Atlantic Butterfish	Stromateus brasiliensis
		Black Butterfish	Hyperoglyphe pringlei
		Pacific Pompano	Peprilus simillimus
		Harvestfish	Peprilus paru
		Butterfish	Peprilus triacanthus
		Gulf Butterfish	Peprilus burti
		Silver Pomfret	Pampus argenteus
		Greenbone	Odax pullus
		White Pomfret	Pampus cinereus
Shark	Shark	Sixgill Shark	Hexanchus griseus
		Sevengill Shark	Notorynchus cepedianus
		White Shark	Carcharodon carcharias
		Basking Shark	Cetorhinus maximus
		Salmon Shark	Lamna ditropis
		Porbeagle	Lamna nasus
		Tiger Shark	Galeocerdo cuvier
		Dusky Shark	Carcharhinus obscurus
		Bull Shark	Carcharhinus leucas
		Sandbar Shark	Carcharhinus plumbeus
		Blacknose Shark	Carcharhinus acronotus
		Bignose Shark	Carcharhinus altimus
		Silky Shark	Carcharhinus falciformis
		Blacktip Shark	Carcharhinus limbatus
		Whitetip Shark	Carcharhinus longimanus
		Reef Shark	Carcharhinus perezii
		Smalltail Shark	Carcharhinus porosus
		Narrowtoothed Shark	Carcharhinus brachyurus
		Silvertip Shark	Carcharhinus albimarginatus
		Gray Reef Shark	Carcharhinus amblyrhynchos
		Blacktip Reef Shark	Carcharhinus melanopterus
		Spinner Shark	Carcharhinus brevipinna
		Finetooth Shark	Carcharhinus isodon
		Night Shark	Carcharhinus signatus
		Blue Shark	Prionace glauca
		Lemon Shark	Negaprion brevirostris
		Leopard Shark	Triakis semifasciata
		Whitetip Reef Shark	Triaenodon obesus
	Shark or Bonnethead	Bonnethead	Sphyrna tiburo
	Shark or Hammerhead	Smooth Hammerhead	Sphyrna zygaena
		Scalloped Hammerhead	Sphyrna lewini
		Great Hammerhead	Sphyrna mokarran
		Smalleye Hammerhead	Sphyrna tudes
	Shark or School Shark	School Shark	Galeorhinus galeus
	Shark or Smoothhound	Grey Smoothhound	Mustelus californicus
		Brown Smoothhound	Mustelus henlei
	Shark, Angel	Pacific Angel Shark	Squatina californica
		Atlantic Angel Shark	Squatina dumeril
	Shark, Dogfish or Shark, Cape	Lesser Spotted Dogfish	Scyliorhinus canicula
		Large Spotted Dogfish	Scyliorhinus stellaris
		Smooth Dogfish	Mustelus canis
		Dogfish Shark	Mustelus antarcticus
		Dogfish Shark	Mustelus lenticulatus
		Spiny Dogfish	Squalus acanthias
		Northern Dogfish	Squalus blainville
		Catshark	Centrophorus squamosus
		Black Dogfish	Centroscyllium fabricii
	Shark, Mako	Shortfin Mako Shark	Isurus oxyrinchus
		Longfin Mako Shark	Isurus paucus
	Shark, Thresher	Common Thresher Shark	Alopias vulpinus
		Bigeye Thresher Shark	Alopias superciliosus
		Pelagic Thresher Shark	Alopias pelagicus
Striped Pangasius (Swai)	Swai or Sutchi or Striped Pangasius or Tra	Sutchi Catfish	Pangasianodon hypophthalmus
Natural Tilapia	Red Tilapia or Tilapia	Hybrid Red Tilapia	Oreochromis mossambicus x Oreochromis niloticus
	Tilapia	Redbreast Tilapia	Tilapia rendalli
		Mozambique Tilapia	Oreochromis mossambicus
		Blue Tilapia	Oreochromis aureus
		Longfin Tilapia	Oreochromis macrochir
		Nile Tilapia	Oreochromis niloticus
		Blackchin Tilapia	Sarotherodon melanotheron
		Mango Tilapia	Sarotherodon galilaeus galilaeus
Catfish	Bullhead or Catfish	Black Bullhead	Ameiurus melas
		Brown Bullhead	Ameiurus nebulosus
	Catfish	-	Ictalurus punctatus x Ictalurus furcatus
		Blue Catfish	Ictalurus furcatus
		Channel Catfish	Ictalurus punctatus
		Yaqui Catfish	Ictalurus pricei
		Flathead Catfish	Pylodictis olivaris
		White Catfish	Ameiurus catus
Catla	Catla	Catla	Gibelion catla (Labeo catla)
Grass carp	Grass carp	Grass carp	Ctenopharyngodon idella
Rohu	Rohu	Rohu	Labeo rohita
White perch	White Perch	White Perch	Morone americana
Ganges river sprat	Sprat	Ganges river sprat	Corica soborna
Gangetic ailia	Gangetic ailia	Gangetic ailia	Ailia coila
River barb	Barb	Esok	Probarbus jullien
		Giant Barb	Catlocarpio siamensis
		Pool Barb	Puntius sophore
		Tawes	Barbonymus gonionotus
		Tinfoil Barb	Barbonymus schwanenfeldii
		Olive Barb	Puntius sarana
