## Supplementary Table S2 for "DNA barcoding revealed a high percentage of mislabeling in commercial fish products: the first empirical survey in South Texas"

### Sheet: Table_1
Supplementary Table S2. DNA barcoding analysis based on FishBase
Label	Possible species	BOLD/BLAST top hit	BOLD/BLAST identity (%)	Mislabeled	Accession No.	Length
Pollock	See Table S3	Gadus chalcogrammus	99.83	Yes	MH119970	609
Pacific cod	Gadus macrocephalus	G. chalcogrammus	100	Yes	MK283727	508
Pacific cod	Gadus macrocephalus	G. macrocephalus	100	No	MK283728	585
Pacific cod	Gadus macrocephalus	G. macrocephalus	100	No	MK283729	587
Pacific cod	Gadus macrocephalus	G. macrocephalus	100	No	MK283730	608
Pacific cod	Gadus macrocephalus	G. macrocephalus	100	No	MK283731	585
Alaskan cod*	Considered as Alaska cod Gadus macrocephalus	G. macrocephalus	100	No	MK283715	593
Alaskan cod*	Considered as Alaska cod Gadus macrocephalus	G. macrocephalus	100	No	MK283718	627
Atlantic cod	Gadus morhua	G. morhua	99.83	No	OR461757	581
Pacific whiting	Merlangius merlangus	M. productus	100	No	MK283720	627
Pacific whiting	Merluccius productus	M. productus/angustimanus	100	No	MK283732	617
Pacific whiting	Merluccius productus	M. productus/angustimanus	100	No	MK283733	596
Pacific whiting	Merluccius productus	M. productus/angustimanus	100	No	MK283734	610
Pacific whiting	Merluccius productus	M. productus/angustimanus	100	No	MK283735	610
Pacific whiting	Merluccius productus	M. productus/angustimanus	100	No	MK283736	597
Atlantic croaker	Micropogonias undulatus	M. undulatus	100	No	KX163997	670
Yellow croaker	Larimichthys crocea or L. polyactis	Barbonymus altus	100	Yes	MH119965	651
Flounder	See Table S3	Lepidopsetta polyxystra	100	Yes	MK283711	589
Flounder	See Table S3	Lepidopsetta polyxystra	100	Yes	MK283716	618
Flounder	See Table S3	Lepidopsetta polyxystra	100	Yes	MK283717	610
Flounder	See Table S3	Limanda aspera	100	Yes	MK283721	587
Flounder	See Table S3	Limanda aspera	100	Yes	MK283722	598
Flounder	See Table S3	Limanda aspera	100	Yes	MK283723	610
Flounder	See Table S3	Limanda aspera	100	Yes	MK283724	588
Flounder	See Table S3	Limanda aspera	100	Yes	MK283725	632
Flounder	See Table S3	Limanda aspera	100	Yes	MK283726	593
Summer flounder	Paralichthys dentatus	P. dentatus	100	No	KX164002	629
Atlantic halibut	Hippoglossus hippoglossus	H. stenolepis	100	Yes	KX164003	653
Halibut	See Table S3	H. stenolepis	100	No	MK283719	649
Monkfish	See Table S3	L. americanus	100	No	MH760553	563
Monkfish	See Table S3	L. americanus	100	No	MH760554	579
Monkfish	See Table S3	L. americanus	100	No	MH760555	589
Monkfish	See Table S3	L. americanus	100	No	MH760556	496
Monkfish	See Table S3	L. americanus	100	No	MH760557	432
Yellowfin tuna	Thunnus albacares	Xiphias gladius	100	Yes	MH119957	597
Yellowfin tuna	Thunnus albacares	T. albacares	100	No	MH119959	334
Amberjack	See Table S3	Seriola dumerili	100	No	MH119972	669
Blue runner	Caranx crysos	C. crysos	100	No	MH119976	633
Mackerel	See Table S3	Atule mate	99.62	Yes	MH119973	588
King mackerel	Scomberomorus cavalla or S. cavalla	S. cavalla	100	No	MH119964	663
Norway mackerel*	Considered as mackerel; see Table S3	Scomber scombrus	100	No	MH119971	669
Atlantic pomfret	Brama brama	Peprilus medius	100	Yes	MH119960	669
Big grouper (Convict grouper)	Hyporthodus septemfasciatus or H. mystacinus	H. niphobles	100	Yes	MH119963	462
Black drum	Pogonias cromis	Pogonias cromis	100	No	KX164000	605
Seabass	See Table S3	Dissostichus eleginoides	100	Yes	MH119956	480
Snapper	See Table S3	Pristipomoides multidens	100	No	MH119958	437
Round scad	Decapterus punctatus	D. macarellus	99.85	Yes	MH119969	675
Round scad	Decapterus punctatus	D. macarellus	100	Yes	MH119978	663
Starry butterfish	Stromateus stellatus	Peprilus medius	100	Yes	MH119975	666
Shark	See Table S3	Carcharhinus brevipinna	100	No	MH119961	675
Striped Pangasius (Swai)	Pangasianodon hypophthalmus	Pristipomoides multidens	100	Yes	MK283712	640
Swai fish	Pangasinodon hypothalamus	P. hypophthalmus	100	No	MH119968	222
Farmed Swai fish	Pangasinodon hypothalamus	P. hypophthalmus	100	No	MH119967	639
Natural Tilapia*	Considered as tilapia; see Table S3	Oreochromis niloticus	100	No	MK283714	560
Catfish	See Table S3	Ictalurus punctatus/dugesii	100	No	MK283713	624
Catla	Gibelion catla (Labeo catla)	G. catla	100	No	KX163998	629
Grass carp	See Table S3	Ctenopharyngodon idella	100	No	MH119977	615
Rohu	See Table S3	Labeo rohita	100	No	KX164001	669
White perch	See Table S3	M. americana	100	No	MH119962	675
White perch	See Table S3	M. americana	100	No	MH119974	606
Ganges river sprat	Corica soborna	C. soborna	100	No	KX164004	647
Gangetic ailia	Ailia coila	A. coila	100	No	KX163999	658
River barb	Barbonymus schwanefeldii	Micropogonias undulatus	100	Yes	MH119966	660
