## Supplementary Table S3 for "DNA barcoding revealed a high percentage of mislabeling in commercial fish products: the first empirical survey in South Texas"

### Sheet: Sheet1
Supplementary Table S3. List of scientific names and corresponding common names based on FishBase
Common name	Possible scientific name	Region
Pollock	Caranx rhonchus	Sierra Leone
	Decapterus punctatus	Sierra Leone
	Pollachius pollachius	USA
	Pollachius virens	Canada, UK, USA
	Trachurus trachurus	Sierra Leone
Pacific cod	Gadus macrocephalus	Australia, Alaska, Canada, USA, Global
Alaska cod	Gadus macrocephalus	USA
Atlantic cod	Gadus morhua	USA, UK, Australia, Canada, Russia
Pacific whiting	Merluccius productus	USA
Atlantic croaker	Micropogonias undulatus	Mexico, USA, UK, Cuba
Yellow croaker	Larimichthys crocea	Hong Kong
	Larimichthys polyactis	Malaysia, Global
Flounder	Apionichthys dumerili	Guyana
	Apionichthys finis	Guyana
	Arnoglossus debilis	Malaysia
	Arnoglossus macrolophus	Malaysia
	Atheresthes evermanni	USA
	Bothus lunatus	USA
	Bothus mancus	USA, Hawaii
	Bothus mellissi	St Helena
	Bothus myriaster	Malaysia
	Bothus ocellatus	USA
	Bothus pantherinus	USA
	Brachypleura novaezeelandiae	Malaysia
	Citharichthys spilopterus	Costa Rica
	Citharichthys uhleri	Costa Rica
	Colistium guentheri	USA
	Cyclopsetta chittendeni	USA
	Engyprosopon grandisquama	Australia, Malaysia
	Grammatobothus polyophthalmus	Malaysia
	Hippoglossoides robustus	USA
	Laeops parviceps	Malaysia
	Lepidorhombus boscii	USA
	Lepidorhombus whiffiagonis	USA
	Limanda limanda	USA
	Myzopsetta punctatissima	USA
	Neoachiropsetta milfordi	Australia
	Neolaeops microphthalmus	Malaysia
	Paralichthys dentatus	USA
	Paralichthys lethostigma	USA
	Platichthys flesus	Estonia, Spain, UK, Isle of Man, USA
	Platichthys stellatus	Canada
	Psettodes belcheri	Sierra Leone
	Psettodes erumei	Australia
	Pseudopleuronectes americanus	Canada, USA
	Pseudorhombus argus	Australia, Malaysia, Micronesia
	Pseudorhombus cinnamoneus	Malaysia
	Pseudorhombus diplospilus	Malaysia
	Pseudorhombus dupliciocellatus	Malaysia
	Pseudorhombus elevatus	Malaysia
	Pseudorhombus javanicus	Malaysia
	Pseudorhombus jenynsii	Australia
	Pseudorhombus malayanus	Malaysia
	Pseudorhombus natalensis	Malaysia
	Pseudorhombus neglectus	Malaysia
	Pseudorhombus quinquocellatus	Malaysia
	Pseudorhombus spinosus	Australia
	Pseudorhombus triocellatus	Malaysia
	Rhombosolea retiaria	Australia
	Samariscus longimanus	Malaysia
	Scophthalmus rhombus	USA
Atlantic halibut	Hippoglossus hippoglossus	USA, UK, Canada, France, Ireland, Italy, Romania, Spain, UK, Isle of Man
Halibut	Hippoglossus stenolepis	USA, Canada
	Paralichthys californicus	USA
	Psettodes erumei	Australia, Malaysia
	Parastromateus niger	Australia
Monkfish	Squatina australis	Australia
	Squatina squatina	Ireland, UK
	Kathetostoma giganteum	New Zealand
	Lophius piscatorius	Azores Is., USA
	Lophius americanus	USA
	Squatina dumeril	USA
	Lophiodes kempi	USA
Yellowfin tuna	Thunnus albacares	Global
Amberjack	Alectis ciliaris	Malaysia
	Alectis indica	Malaysia
	Carangoides armatus	Malaysia
	Carangoides chrysophrys	Malaysia
	Carangoides malabaricus	Malaysia
	Seriola dumerili	Australia, Solomon Is., Guadeloupe, Jamaica, Malaysia, Martinique, Papua New Guinea, Azores Is., Trinidad Tobago, UK, USA, Hawai, Virgin Is. (US)
	Seriola fasciata	USA
	Seriola lalandi	Australia, Cuba, USA, Uruguay
	Seriola quinqueradiata	USA
	Seriola rivoliana	Australia, Malaysia, New Zealand, Tonga Trinidad Tobago
	Seriola zonata	USA
Blue runner	Caranx crysos	Bahamas, Cuba, Dominca, Jamaica, Neth Antilles, Azores Is., Peurto Rico, St Helena, UK, USA, Uruguay
	Caranx ruber	Virgin Is. (US)
Mackerel	Acanthocybium solandri	Australia
	Caranx crysos	Guadeloupe, Martinique
	Decapterus macarellus	Guadeloupe, Martinique
	Gasterochisma melampus	USA
	Grammatorcynus bicarinatus	USA
	Grammatorcynus bilineatus	Australia, USA
	Oligoplites saurus	Guyana
	Rastrelliger brachysoma	Malaysia
	Rastrelliger faughni	Malaysia
	Rastrelliger kanagurta	Australia, India, Malaysia, USA
	Scomber australasicus	Malaysia
	Scomber japonicus	Malta, Namibia, Peru, St Helena, South Africa
	Scomber scombrus	Canada, Estonia, Ireland, Spain, UK, Isle of Man
	Scomberomorus commerson	Hong Kong
	Scomberomorus guttatus	India
	Scomberomorus regalis	Jamaica
	Scomberomorus tritor	Sierra Leone
	Selar crumenophthalmus	Mauritius
King mackerel	Scomberomorus cavalla	Cuba, Puerto Rico, USA, Global
	Scomberomorus commerson	South Africa
Atlantic pomfret	Brama brama	USA, UK, Cuba, Philippines, Azores Is., Syria
Convict grouper	Hyporthodus mystacinus	USA
	Hyporthodus septemfasciatus	Global
Black drum	Pogonias cromis	USA, Global, Cuba, Uruguay
Seabass	Cephalopholis argus	USA
	Cephalopholis miniata	Malaysia
	Chelidoperca hirundinacea	Malaysia
	Cromileptes altivelis	Malaysia
	Epinephelus areolatus	Malaysia
	Epinephelus bleekeri	Malaysia
	Epinephelus bruneus	Malaysia
	Epinephelus coeruleopunctatus	Malaysia
	Epinephelus corallicola	Malaysia
	Epinephelus diacanthus	Malaysia
	Epinephelus fasciatus	Malaysia
	Epinephelus heniochus	Malaysia
	Epinephelus latifasciatus	Malaysia
	Epinephelus macrospilos	Malaysia
	Epinephelus marginatus	Uruguay
	Epinephelus morrhua	Malaysia
	Epinephelus quoyanus	Malaysia
	Epinephelus tauvina	Malaysia
	Epinephelus undulosus	Malaysia
	Hyporthodus niveatus	Uruguay
	Lates calcarifer	Malaysia
	Plectranthias anthioides	Malyasia
	Plectropomus oligacanthus	USA
Snapper	Aphareus furca	Germany, Malaysia
	Aphareus rutilans	Germany, Malaysia
	Aprion virescens	Germany, Malaysia
	Etelis carbunculus	Germany, Malaysia, Micronesia
	Etelis coruscans	Germany, Malaysia, Micronesia
	Etelis oculatus	Germany
	Etelis radiosus	Malaysia
	Lipocheilus carnolabrum	Germany
	Lutjanus analis	Germany, Jamica
	Lutjanus apodus	Germany
	Lutjanus argentimaculatus	Germany, Malaysia
	Lutjanus argentiventris	Germany
	Lutjanus bengalensis	Germany, Malaysia
	Lutjanus biguttatus	Germany, Malaysia
	Lutjanus bitaeniatus	Germany
	Lutjanus bohar	Germany, Malaysia
	Lutjanus boutton	Malaysia
	Lutjanus buccanella	Germany, Trinidad Tobago
	Lutjanus campechanus	Germany, Malaysia
	Lutjanus coeruleolineatus	Germany
	Lutjanus colorado	Germany
	Lutjanus cyanopterus	Germany
	Lutjanus decussatus	Germany, Malaysia
	Lutjanus dodecacanthoides	Malaysia
	Lutjanus ehrenbergii	Malaysia
	Lutjanus erythropterus	Germany, Malaysia
	Lutjanus fulviflamma	Germany, Malaysia, Micronesia
	Lutjanus fulvus	Germany, Malaysia
	Lutjanus gibbus	Germany, Malaysia
	Lutjanus goldiei	Malaysia
	Lutjanus griseus	Germany, Jamica
	Lutjanus guilcheri	Germany
	Lutjanus guttatus	Germany
	Lutjanus jocu	Germany, Jamica
	Lutjanus johnii	Germany, India, Malaysia
	Lutjanus jordani	Germany
	Lutjanus kasmira	Germany, Malaysia
	Lutjanus lemniscatus	Germany, Malaysia
	Lutjanus lunulatus	Malaysia
	Lutjanus lutjanus	Germany, Malaysia, Viet Nam
	Lutjanus madras	Germany
	Lutjanus mahogoni	Germany
	Lutjanus malabaricus	Germany, Malaysia
	Lutjanus monostigma	Germany, Malaysia
	Lutjanus notatus	Germany, Malaysia
	Lutjanus novemfasciatus	Germany
	Lutjanus purpureus	Germany, Trinidad Tobago
	Lutjanus quinquelineatus	Germany, Malaysia
	Lutjanus rivulatus	Germany, Malaysia
	Lutjanus russellii	Germany, Malaysia
	Lutjanus sanguineus	Germany, Malaysia
	Lutjanus sebae	Germany, Malaysia
	Lutjanus stellatus	Germany
	Lutjanus synagris	Germany, Jamica
	Lutjanus vitta	Germany, Malaysia
	Lutjanus vivanus	Germany
	Lutjanus xanthopinnis	Malaysia
	Macolor macularis	Germany, Malaysia
	Macolor niger	Germany, Malaysia
	Ocyurus chrysurus	Germany
	Pagrus auratus	Australia, Solomon Is., New Zealand
	Paracaesio caerulea	Germany
	Paracaesio kusakarii	Malaysia
	Paracaesio sordida	Germany, Malaysia
	Paracaesio xanthura	Germany, Malaysia
	Parapristipomoides squamimaxillaris	Germany
	Pinjalo lewisi	Malaysia
	Pinjalo pinjalo	Malaysia
	Pristipomoides argyrogrammicus	North Marianas
	Pristipomoides auricilla	Germany, Micronesia
	Pristipomoides filamentosus	Germany, Micronesia
	Pristipomoides flavipinnis	Germany, Micronesia
	Pristipomoides multidens	Germany, Micronesia
	Pristipomoides sieboldii	Germany, Micronesia
	Pristipomoides zonatus	Germany, Malaysia
	Sebastes alutus	UK
	Sparus aurata	New Zealand
	Symphorichthys spilurus	Malaysia
	Symphorus nematophorus	Germany, Malaysia
Round scad	Decapterus macrosoma	Malaysia, Philippines
	Decapterus maruadsi	Myanma, Hong Kong, Malaysia, Philippines, Viet Nam
	Decapterus punctatus	Bahamas, Cuba, Indonesia, Neth Antilles, Puerto Rico, South Africa, UK, USA
	Decapterus russelli	Malaysia, Mozambique, North Marianas
Starry butterfish	Stromateus stellatus	Peru, Global
Shark	Carcharhinus albimarginatus	USA
	Carcharhinus amblyrhynchos	USA
	Carcharhinus brachyurus	USA
	Carcharhinus brevipinna	USA
	Carcharhinus falciformis	USA
	Carcharhinus isodon	USA
	Carcharhinus leucas	USA
	Carcharhinus limbatus	USA
	Carcharhinus longimanus	USA
	Carcharhinus melanopterus	USA
	Carcharhinus obscurus	Micronesia, USA
	Carcharhinus perezii	USA, Virgin Is. (US)
	Carcharhinus plumbeus	USA
	Carcharhinus porosus	USA
	Carcharhinus sealei	Myanma
	Carcharhinus signatus	USA
	Carcharodon carcharias	USA
	Cetorhinus maximus	USA
	Prionace glauca	Micronesia
	Rhizoprionodon lalandii	Trinidad Tobago
	Sphyrna tudes	India
	Sphyrna zygaena	India
Swai	Pangasianodon hypophthalmus	USA
	Auchenoglanis biscutatus	Chad
Tilapia	Coptodon rendalli	Brazil, Mexico, Puerto Rico
	Coptodon zillii	Mexico
	Oreochromis aureus	Nigeria, Philippines
	Oreochromis karongae	Malawi
	Oreochromis mossambicus	Australia, Bangladesh, Sri Lanka, Ecuador, Fiji, India, Malaysia, Martinique, Papua New Guinea, Philippines, Suriname, Trinidad Tobago
	Oreochromis niloticus	Brazil, Ecuador, Hong Kong, India, Madagascar, Mauritius, Philippines, Puerto Rico, Réunion, UK
	Oreochromis saka	Malawi
	Oreochromis urolepis	Brazil, Mexico
	Paretroplus polyactis	Madagascar
	Pelmatolapia mariae	Cameroon
	Pelvicachromis pulcher	Cameroon
	Pelvicachromis taeniatus	Cameroon
	Sarotherodon galilaeus	Cameroon
Catfish	Ageneiosus inermis	Uruguay
	Ageneiosus militaris	Uruguay
	Amblyceps mangois	Bangladesh, Nepal
	Ameiurus catus	USA
	Ameiurus melas	USA
	Ameiurus nebulosus	Canada, New Zealand
	Anarhichas lupus	Canada, UK
	Anarhichas minor	Canada
	Ancistrus cirrhosus	Uraguay
	Ancistrus hoplogenys	Uraguay
	Arius arius	Malaysia
	Arius gagora	Malaysia
	Arius jella	Malaysia
	Arius maculatus	Malaysia
	Arius oetik	Malaysia
	Arius subrostratus	Malaysia
	Arius sumatranus	Malaysia
	Arius venosus	Malaysia
	Auchenipterus nigripinnis	Uraguay
	Auchenoglanis biscutatus	Cameroon
	Auchenoglanis occidentalis	Ghana
	Bagre bagre	Trinidad Tobago
	Bagre marinus	Guyana
	Bagrus docmak	UK
	Batrachocephalus mino	Malaysia
	Brachyplatystoma vaillantii	USA
	Bunocephalus coracoideus	Uruguay
	Bunocephalus doriae	Uruguay
	Callichthys callichthys	Uruguay
	Cephalocassis borneensis	Malaysia
	Chrysichthys nigrodigitatus	Cameroon, Ghana
	Chrysichthys walkeri	Ghana
	Clarias agboyiensis	Cameroon
	Clarias anguillaris	Cameroon, Ghana
	Clarias fuscus	Hong Kong
	Clarias gariepinus	UK, USA
	Clarias laeviceps	Ghana
	Clarias macrocephalus	Philippines
	Clarotes laticeps	Ghana
	Corydoras aeneus	Uruguay
	Corydoras hastatus	Uruguay
	Corydoras paleatus	Uruguay
	Corydoras undulatus	Uruguay
	Cryptarius truncatus	Malaysia
	Euchiloglanis kishinouyei	Nepal
	Gagata gagata	Bangladesh
	Gagata youssoufi	Bangladesh
	Galeichthys feliceps	Namibia
	Glyptothorax cavia	Nepal
	Glyptothorax gracilis	Nepal
	Glyptothorax indicus	Bangladesh, Nepal
	Heptapterus mustelinus	Uraguay
	Heterobranchus bidorsalis	Cameroon, Ghana
	Heterobranchus longifilis	Ghana
	Hexanematichthys mastersi	Australia
	Hexanematichthys sagor	Malaysia
	Hisonotus nigricauda	Uruguay
	Hoplosternum littorale	Uruguay
	Hypostomus alatus	Uruguay
	Hypostomus aspilogaster	Uruguay
	Hypostomus auroguttatus	Uruguay
	Hypostomus borellii	Uruguay
	Hypostomus commersoni	Uruguay
	Hypostomus laplatae	Uruguay
	Hypostomus luteomaculatus	Uruguay
	Hypostomus micromaculatus	Uruguay
	Hypostomus punctatus	Uruguay
	Hypostomus regani	Uruguay
	Hypostomus uruguayensis	Uruguay
	Ictalurus furcatus	USA
	Ictalurus pricei	USA
	Ictalurus punctatus	USA
	Kathetostoma laeve	Australia
	Ketengus typus	Malaysia
	Loricaria apeltogaster	Uruguay
	Loricariichthys anus	Uruguay
	Loricariichthys labialis	Uruguay
	Loricariichthys maculatus	Uruguay
	Luciopimelodus pati	Uruguay
	Megalancistrus parananus	Uruguay
	Megalonema platanum	Uruguay
	Microglanis cottoides	Uruguay
	Mystus bleekeri	Bangladesh
	Mystus gulio	Bangladesh
	Nemapteryx caelata	Malaysia
	Nemapteryx macronotacantha	Malaysia
	Nemapteryx nenga	Malaysia
	Neoarius graeffei	Australia
	Neoarius leptaspis	Australia
	Netuma bilineata	Australia, Malaysia
	Netuma thalassina	Australia, Malaysia
	Notarius grandicassis	Guyana, Trinidad Tobago
	Notoglanidium walkeri	Ghana
	Odontoscion dentex	Neth Antilles
	Osteogeneiosus militaris	Malaysia
	Otocinclus flexilis	Uruguay
	Oxydoras kneri	Uruguay
	Paraloricaria commersonoides	Uruguay
	Paraloricaria vetula	Uruguay
	Parapimelodus valenciennis	Uruguay
	Pimelodella chagresi	Costa Rica
	Pimelodus albicans	Uruguay
	Pimelodus maculatus	Uruguay
	Pinirampus pirinampu	USA
	Platynematichthys notatus	USA
	Plicofollis layardi	Malaysia
	Plicofollis nella	Malaysia
	Plicofollis platystomus	Malaysia
	Plicofollis polystaphylodon	Malaysia
	Plicofollis tonggol	Malaysia
	Polydactylus virginicus	Cuba
	Pseudohemiodon devincenzii	Uruguay
	Pseudoplatystoma corruscans	Uruguay
	Pseudoplatystoma fasciatum	Uruguay
	Pseudoplatystoma tigrinum	USA
	Pterocryptis cochinchinensis	Hong Kong
	Pterodoras granulosus	Uruguay
	Pterygoplichthys anisitsi	Uruguay
	Pylodictis olivaris	USA
	Rhamdia quelen	Costa Rica, Uruguay
	Rhinelepis aspera	Uruguay
	Rhinodoras dorbignyi	Uruguay
	Ricola macrops	Uruguay
	Rineloricaria felipponei	Uruguay
	Rineloricaria lima	Uruguay
	Rineloricaria pareiacantha	Uruguay
	Rineloricaria thrissoceps	Uruguay
	Rita rita	Bangladesh
	Sciades proops	Antigua Barbuda, Bahamas, Barbados, Grenada, Jamica, Montserrat, Anguilla, St Lucia, St Vincent Gren., Trinidad Tobago
	Sciades sona	Malaysia
	Scleromystax macropterus	Uruguay
	Sorubim lima	Uruguay
	Spatuloricaria nudiventris	Uruguay
	Steindachneridion scriptum	Uruguay
	Synodontis batensoda	Cameroon
	Synodontis clarias	Ghana
	Synodontis filamentosus	Ghana
	Synodontis membranaceus	Ghana
	Synodontis nigrita	Ghana
	Synodontis ocellifer	Ghana
	Synodontis schall	Ghana
	Tandanus tandanus	Australia
	Zungaro zungaro	USA, Urugay
Catla	Gibelion catla (Labeo catla)	Global, Bangladesh, India, Nepal
Grass carb	Ctenopharyngodon idella	Austria, Bangladesh, Canada, Sri Lanka, Taiwan, Hong Kong, India, Kazakhstan, Kenya, Malaysia, Mexico, Nepal, New Zealand, Russia, Rwanda, South Africa, Thailand, USA, Uzbekistan, Global
	Culter alburnus	Russia
	Cyprinus carpio	Russia
Rohu	Bangana dero	India, Nepal
	Labeo bata	Nepal
	Labeo caeruleus	Nepal
	Labeo kontius	India
	Labeo rohita	Bangladesh, Myanma, Sri Lanka, India, Malaysia, Nepal, Pakistan, Philippines, Viet Nam, Sweden, Thailand, USA, Global
White Perch	Macquaria ambigua	Australia
	Morone americana	Canada, UK, USA, Global
	Morone chrysops	UK
Ganges river sprat	Corica soborna	Bangladesh, Global
Gangetic ailia	Ailia coila	India
River barb	Barbonymus schwanefeldii	Malaysia
